# The Viability Gambit: An Optimized Sterilisation Protocol for Industrial Hemp (*Cannabis sativa* L.) Seeds

**DOI:** 10.64898/2026.06.25.732887

**Authors:** Rachna Gowlikar, Grace Pender, Joanna Kacprzyk, Alice Destailleur, Aditya Nayak, Rainer Melzer, Susanne Schilling

## Abstract

Hemp (*Cannabis sativa* L.) is an increasingly important crop with applications spanning fibre, seed oil and bioactive cannabinoid production, yet the development of reliable tissue culture systems for this species remains a significant challenge. The establishment of axenic seedling cultures is a prerequisite for hypocotyl-based regeneration and future genetic transformation pipelines, but hemp seeds harbour diverse endophytic microbial communities that frequently overwhelm standard surface sterilisation protocols.

Here, we present a systematic comparative evaluation of seed sterilisation strategies across seven industrial hemp accessions, examining the effects of sterilisation chemistry, seed provenance and accession identity on both contamination outcome and the subsequent morphogenic competence of hypocotyl explants. Across all treatments and accessions, in-house glasshouse-harvested seeds achieved higher sterility rates than commercially sourced material regardless of protocol applied. This provenance effect, combined with considerable batch-to-batch variation within seed sources, indicates that contamination load is a primary determinant of successful hemp seed sterilisation. Among the sterilisation treatments evaluated, a baseline of 75% ethanol combined with sequential 1% hydrogen peroxide incubation performed consistently well for low-load seed batches, while supplementation with Plant Preservative Mixture (PPM^TM^) might be necessary to achieve acceptable rates of non-contaminated seedlings from high contamination load batches. Beyond their effect on contamination, sterilisation treatments influenced the morphogenic fate of hypocotyl explants independently of sterility outcomes. Notably, seedling treatment with the Prochloraz-based fungicide Octave promoted shoot and root co-regeneration in the absence of exogenous plant growth regulators in some cases. Hormone-free organogenesis from hypocotyl explants was achievable across multiple hemp accessions, demonstrating that this developmental capacity is broadly distributed within hemp, though its frequency and consistency varied with accession identity and protocol conditions.

Together, these findings provide a practical framework for axenic hemp seed culture that can be used as starting point requiring local adaptation based on seed source, batch history and the intended downstream application.
