## Supplementary material for "The Viability Gambit: An Optimized Sterilisation Protocol for Industrial Hemp (*Cannabis sativa* L.) Seeds": TableS1: TableS1.xlsx

### Sheet: TableS1
Cultivar	Treatment	Source	Sterile_Seedlings	Contaminated_or_Sterile_Ungerminated	Total_Seeds	Sterilization_Percentage
Kompolti	1% H2O2	In-house	25	5	30	0.833333
Felina 32	1% H2O2	In-house	84	206	290	0.289655
Futura 75	1% H2O2	In-house	0	95	95	0
Fedora 17	1% H2O2	Industry	27	73	100	0.27
USO 31	1% H2O2	Industry	39	299	338	0.115385
Ferimon	1% H2O2	Industry	10	115	125	0.08
Felina 32	3% H2O2	Industry	15	105	120	0.125
Ferimon	3% H2O2	Industry	12	102	114	0.105263
Felina 32	1% NaOCl	Industry	6	114	120	0.05
Ferimon	1% NaOCl	Industry	0	94	94	0
Felina 32	3% NaOCl	Industry	8	112	120	0.0666667
Ferimon	3% NaOCl	Industry	1	95	96	0.0104167
Felina 32	1% NaOCl	In-house	12	18	30	0.4
Felina 32	1% NaOCl+Octave	In-house	17	13	30	0.566667
Felina 32	1% NaOCl+PPM	In-house	16	14	30	0.533333
Felina 32	1% NaOCl+Octave+PPM	In-house	6	24	30	0.2
Felina 32	1% NaOCl	In-house	5	25	30	0.166667
Felina 32	1% NaOCl+Octave	In-house	6	24	30	0.2
Felina 32	1% NaOCl+PPM	In-house	4	26	30	0.133333
Felina 32	1% NaOCl+Octave+PPM	In-house	4	26	30	0.133333
Felina 32	1% NaOCl	In-house	13	17	30	0.433333
Felina 32	1% NaOCl+Octave	In-house	14	16	30	0.466667
Felina 32	1% NaOCl+PPM	In-house	10	19	29	0.344828
Felina 32	1% NaOCl+Octave+PPM	In-house	14	16	30	0.466667
Ferimon	1% NaOCl	Industry	0	30	30	0
Ferimon	1% NaOCl+Octave	Industry	2	28	30	0.0666667
Ferimon	1% NaOCl+PPM	Industry	14	16	30	0.466667
Ferimon	1% NaOCl+Octave+PPM	Industry	4	26	30	0.133333
Ferimon	1% NaOCl	Industry	0	30	30	0
Ferimon	1% NaOCl+Octave	Industry	0	29	29	0
Ferimon	1% NaOCl+PPM	Industry	1	29	30	0.0333333
Ferimon	1% NaOCl+Octave+PPM	Industry	0	30	30	0
Ferimon	1% NaOCl	Industry	0	30	30	0
Ferimon	1% NaOCl+Octave	Industry	0	30	30	0
Ferimon	1% NaOCl+PPM	Industry	0	30	30	0
Ferimon	1% NaOCl+Octave+PPM	Industry	2	28	30	0.0666667
USO31	1% NaOCl+1% H2O2	In-house	69	31	100	0.69
USO31	1% NaOCl+1% H2O2	In-house	20	30	50	0.4
USO31	1% NaOCl+1% H2O2	In-house	70	243	313	0.223642
USO31	1% NaOCl+1% H2O2	In-house	165	57	222	0.743243
USO31	1% NaOCl+1% H2O2	In-house	96	67	163	0.588957
USO31	1% NaOCl+1% H2O2	In-house	49	1	50	0.98
USO31	1% NaOCl+1% H2O2	In-house	113	337	450	0.251111
USO31	1% NaOCl+1% H2O2	In-house	580	190	770	0.753247
USO31	1% NaOCl+1% H2O2	Industry	30	70	100	0.3
Fedora 17	1% NaOCl+1% H2O2	In-house	33	17	50	0.66
Fedora 17	1% NaOCl+1% H2O2	In-house	26	424	450	0.0577778
USO31	1% NaOCl+1% H2O2	In-house	21	11	32	0.65625
Fedora 17	1% NaOCl+1% H2O2	In-house	8	9	17	0.470588
USO31	1% NaOCl+Octave	Industry	1	49	50	0.02
Fedora 17	1% NaOCl+Octave	Industry	14	36	50	0.28
USO31	1% NaOCl+Octave	Industry	15	35	50	0.3
Fedora 17	1% NaOCl+Octave	Industry	26	24	50	0.52
